# Benchmarking principal component analysis for large-scale single-cell RNA-sequencing

**DOI:** 10.1101/642595

**Authors:** Koki Tsuyuzaki, Hiroyuki Sato, Kenta Sato, Itoshi Nikaido

## Abstract

Principal component analysis (PCA) is an essential method for analyzing single-cell RNA-seq (scRNA-seq) datasets, but large-scale scRNA-seq datasets require long computational times and a large memory capacity.

In this work, we review 21 fast and memory-efficient PCA implementations (10 algorithms) and evaluate their application using 4 real and 18 synthetic datasets. Our benchmarking showed that some PCA algorithms are faster, more memory efficient, and more accurate than others. In consideration of the differences in the computational environments of users and developers, we have also developed guidelines to assist with selection of appropriate PCA implementations.
