## Additional File 15 for "Benchmarking principal component analysis for large-scale single-cell RNA-sequencing"

PCA	Log10.No.Cell	Log10.No.Gene
prcomp	5	4
prcomp	6	3
prcomp	6	4
prcomp	7	2
prcomp	7	3
prcomp	7	4
Sklearn_PCA	5	4
Sklearn_PCA	6	3
Sklearn_PCA	6	4
Sklearn_PCA	7	3
Sklearn_PCA	7	4
MultivariateStats	6	4
MultivariateStats	7	2
MultivariateStats	7	3
MultivariateStats	7	4
IRLB	6	4
IRLB	7	2
IRLB	7	3
IRLB	7	4
RSpectra	6	4
RSpectra	7	2
RSpectra	7	3
RSpectra	7	4
PROPACK	4	4
PROPACK	5	4
PROPACK	6	3
PROPACK	6	4
PROPACK	7	2
PROPACK	7	3
PROPACK	7	4
Sklearn_ARPACK	6	4
Sklearn_ARPACK	7	3
Sklearn_ARPACK	7	4
CellRanger	6	3
CellRanger	6	4
CellRanger	7	3
CellRanger	7	4
Arpack.jl	6	4
Arpack.jl	7	3
Arpack.jl	7	4
rsvd	6	4
rsvd	7	2
rsvd	7	3
rsvd	7	4
Sklearn_Randomized	6	4
Sklearn_Randomized	7	3
Sklearn_Randomized	7	4
Sklearn_randomized_svd	6	4
Sklearn_randomized_svd	7	2
Sklearn_randomized_svd	7	3
Sklearn_randomized_svd	7	4
dask_ml	6	2
dask_ml	6	3
dask_ml	6	4
dask_ml	7	2
dask_ml	7	3
dask_ml	7	4
